# Evaluation of Precision of the *Plasmodium knowlesi* Growth Inhibition Assay for *Plasmodium vivax* Duffy-Binding Protein-based Malaria Vaccine Development

**DOI:** 10.1101/2024.01.23.576905

**Authors:** Jonas E. Mertens, Cassandra A. Rigby, Martino Bardelli, Doris Quinkert, Mimi M. Hou, Ababacar Diouf, Sarah E. Silk, Chetan E. Chitnis, Angela M. Minassian, Robert W. Moon, Carole A. Long, Simon J. Draper, Kazutoyo Miura

## Abstract

Recent data indicate increasing disease burden and importance of *Plasmodium vivax* (*Pv*) malaria. A robust assay will be essential for blood-stage *Pv* vaccine development. Results of the *in vitro* growth inhibition assay (GIA) with transgenic *P. knowlesi* (*Pk*) parasites expressing the *Pv* Duffy-binding protein region II (*Pv*DBPII) correlate with *in vivo* protection in the first *Pv*DBPII controlled human malaria infection (CHMI) trials, making the *Pk*GIA an ideal selection tool once the precision of the assay is defined. To determine the precision in percentage of inhibition in GIA (%GIA) and in GIA_50_ (antibody concentration that gave 50 %GIA), ten GIAs with transgenic *Pk* parasites were conducted evaluating four different anti-*Pv*DBPII human monoclonal antibodies (mAbs) at different concentrations, and three GIAs were conducted testing eighty anti-*Pv*DBPII human polyclonal antibodies (pAbs) at 10 mg/mL. A significant assay-to-assay variation was observed, and the analysis revealed a standard deviation (SD) of 13.1 in the mAb and 5.94 in the pAb dataset for %GIA, with a LogGIA_50_ SD of 0.299 (for mAbs). Moreover, the ninety-five percent confidence interval (95%CI) for %GIA or GIA_50_ in repeat assays was calculated in this investigation. These results will support the development of future blood-stage malaria vaccines, specifically second generation *Pv*DBPII-based formulations.
