## Supplementary Table S1 for "Evaluation of Precision of the *Plasmodium knowlesi* Growth Inhibition Assay for *Plasmodium vivax* Duffy-Binding Protein-based Malaria Vaccine Development"

### Sheet: Sheet1
Lab	Date	GIAno	RBC	Fy	Ab	Conc	%GIA
Oxford	230624	A01	R01	a-b+	DB1	2	99.8832		Date	Day of assay performed (YYMMDD)
Oxford	230624	A01	R01	a-b+	DB1	0.4	100.701		GIAno	GIA assay number
Oxford	230624	A01	R01	a-b+	DB1	0.08	72.7963		RBC	RBC batch number
Oxford	230624	A01	R01	a-b+	DB1	0.016	-1.45943		Fy	Duffy blood group serophenotype
Oxford	230624	A01	R01	a-b+	DB5	2	95.6801		Ab	Name of monoclonal or polyclonal antibodies
Oxford	230624	A01	R01	a-b+	DB5	0.4	38.0035		Conc	Test concentration [mg/mL]
Oxford	230624	A01	R01	a-b+	DB5	0.08	0.0583771
Oxford	230624	A01	R01	a-b+	DB5	0.016	-9.86573
Oxford	230624	A01	R01	a-b+	DB6	2	42.0899
Oxford	230624	A01	R01	a-b+	DB6	0.4	11.3835
Oxford	230624	A01	R01	a-b+	DB6	0.08	7.6474
Oxford	230624	A01	R01	a-b+	DB6	0.016	0.992411
Oxford	230624	A01	R01	a-b+	DB9	2	55.0496
Oxford	230624	A01	R01	a-b+	DB9	0.8	54.4658
Oxford	230624	A01	R01	a-b+	DB9	0.4	39.7548
Oxford	230624	A01	R01	a-b+	DB9	0.125	51.4302
Oxford	230624	A01	R01	a-b+	DB9	0.08	14.3024
Oxford	230624	A01	R01	a-b+	DB9	0.04	14.1856
Oxford	230624	A01	R01	a-b+	DB9	0.016	-5.66258
Oxford	230624	A02	R01	a-b+	DB1	2	103.931
Oxford	230624	A02	R01	a-b+	DB1	0.4	105.13
Oxford	230624	A02	R01	a-b+	DB1	0.08	79.9467
Oxford	230624	A02	R01	a-b+	DB1	0.016	13.9907
Oxford	230624	A02	R01	a-b+	DB5	2	99.1339
Oxford	230624	A02	R01	a-b+	DB5	0.4	58.8941
Oxford	230624	A02	R01	a-b+	DB5	0.08	63.1579
Oxford	230624	A02	R01	a-b+	DB5	0.016	-4.39707
Oxford	230624	A02	R01	a-b+	DB6	2	46.1026
Oxford	230624	A02	R01	a-b+	DB6	0.4	20.3864
Oxford	230624	A02	R01	a-b+	DB6	0.08	8.3944
Oxford	230624	A02	R01	a-b+	DB6	0.016	-0.399734
Oxford	230624	A02	R01	a-b+	DB9	2	67.555
Oxford	230624	A02	R01	a-b+	DB9	0.8	67.1552
Oxford	230624	A02	R01	a-b+	DB9	0.4	49.9667
Oxford	230624	A02	R01	a-b+	DB9	0.125	59.1606
Oxford	230624	A02	R01	a-b+	DB9	0.08	22.7848
Oxford	230624	A02	R01	a-b+	DB9	0.04	20.5197
Oxford	230624	A02	R01	a-b+	DB9	0.016	-6.39574
Oxford	230624	A03	R02	a-b+	DB1	2	104.536
Oxford	230624	A03	R02	a-b+	DB1	0.4	104.136
Oxford	230624	A03	R02	a-b+	DB1	0.08	103.602
Oxford	230624	A03	R02	a-b+	DB1	0.016	46.3642
Oxford	230624	A03	R02	a-b+	DB5	2	102.135
Oxford	230624	A03	R02	a-b+	DB5	0.4	92.9286
Oxford	230624	A03	R02	a-b+	DB5	0.08	40.7605
Oxford	230624	A03	R02	a-b+	DB5	0.016	-6.33756
Oxford	230624	A03	R02	a-b+	DB6	2	88.1254
Oxford	230624	A03	R02	a-b+	DB6	0.4	41.0274
Oxford	230624	A03	R02	a-b+	DB6	0.08	14.2095
Oxford	230624	A03	R02	a-b+	DB6	0.016	1.66778
Oxford	230624	A03	R02	a-b+	DB9	2	87.8586
Oxford	230624	A03	R02	a-b+	DB9	0.8	90.3936
Oxford	230624	A03	R02	a-b+	DB9	0.4	82.1214
Oxford	230624	A03	R02	a-b+	DB9	0.125	82.3883
Oxford	230624	A03	R02	a-b+	DB9	0.08	52.1014
Oxford	230624	A03	R02	a-b+	DB9	0.04	40.4937
Oxford	230624	A03	R02	a-b+	DB9	0.016	13.0087
Oxford	230718	A04	R03	a-b+	DB1	2	110.2
Oxford	230718	A04	R03	a-b+	DB1	0.4	110.975
Oxford	230718	A04	R03	a-b+	DB1	0.08	91.8657
Oxford	230718	A04	R03	a-b+	DB1	0.016	24.5965
Oxford	230718	A04	R03	a-b+	DB5	2	109.167
Oxford	230718	A04	R03	a-b+	DB5	0.4	64.3641
Oxford	230718	A04	R03	a-b+	DB5	0.08	26.1459
Oxford	230718	A04	R03	a-b+	DB5	0.016	17.1078
Oxford	230718	A04	R03	a-b+	DB6	2	43.1892
Oxford	230718	A04	R03	a-b+	DB6	0.4	22.0142
Oxford	230718	A04	R03	a-b+	DB6	0.08	8.32795
Oxford	230718	A04	R03	a-b+	DB6	0.016	1.09748
Oxford	230718	A04	R03	a-b+	DB9	2	69.787
Oxford	230718	A04	R03	a-b+	DB9	0.8	64.6223
Oxford	230718	A04	R03	a-b+	DB9	0.4	57.3919
Oxford	230718	A04	R03	a-b+	DB9	0.125	34.1511
Oxford	230718	A04	R03	a-b+	DB9	0.08	30.4067
Oxford	230718	A04	R03	a-b+	DB9	0.04	22.4015
Oxford	230718	A04	R03	a-b+	DB9	0.016	2.00129
Oxford	230822	A05	R04	a+b+	DB1	2	103.961
Oxford	230822	A05	R04	a+b+	DB1	0.4	105.007
Oxford	230822	A05	R04	a+b+	DB1	0.08	96.7862
Oxford	230822	A05	R04	a+b+	DB1	0.016	29.2227
Oxford	230822	A05	R04	a+b+	DB5	2	103.363
Oxford	230822	A05	R04	a+b+	DB5	0.4	77.5037
Oxford	230822	A05	R04	a+b+	DB5	0.08	25.6353
Oxford	230822	A05	R04	a+b+	DB5	0.016	-2.31689
Oxford	230822	A05	R04	a+b+	DB6	2	57.9223
Oxford	230822	A05	R04	a+b+	DB6	0.4	18.4604
Oxford	230822	A05	R04	a+b+	DB6	0.08	10.6876
Oxford	230822	A05	R04	a+b+	DB6	0.016	-3.36323
Oxford	230822	A05	R04	a+b+	DB9	2	72.1226
Oxford	230822	A05	R04	a+b+	DB9	0.8	74.5142
Oxford	230822	A05	R04	a+b+	DB9	0.4	67.0404
Oxford	230822	A05	R04	a+b+	DB9	0.125	40.8819
Oxford	230822	A05	R04	a+b+	DB9	0.08	32.5112
Oxford	230822	A05	R04	a+b+	DB9	0.04	18.3109
Oxford	230822	A05	R04	a+b+	DB9	0.016	1.27055
Oxford	230829	A06	R05	a-b+	DB1	2	117.391
Oxford	230829	A06	R05	a-b+	DB1	0.4	110.94
Oxford	230829	A06	R05	a-b+	DB1	0.08	83.1697
Oxford	230829	A06	R05	a-b+	DB1	0.016	11.0799
Oxford	230829	A06	R05	a-b+	DB5	2	115.708
Oxford	230829	A06	R05	a-b+	DB5	0.4	34.9229
Oxford	230829	A06	R05	a-b+	DB5	0.08	15.2875
Oxford	230829	A06	R05	a-b+	DB5	0.016	-25.3857
Oxford	230829	A06	R05	a-b+	DB6	2	49.7896
Oxford	230829	A06	R05	a-b+	DB6	0.4	8.27489
Oxford	230829	A06	R05	a-b+	DB6	0.08	-3.78682
Oxford	230829	A06	R05	a-b+	DB6	0.016	-5.18934
Oxford	230829	A06	R05	a-b+	DB9	2	53.7167
Oxford	230829	A06	R05	a-b+	DB9	0.8	36.8864
Oxford	230829	A06	R05	a-b+	DB9	0.4	23.1417
Oxford	230829	A06	R05	a-b+	DB9	0.125	12.763
Oxford	230829	A06	R05	a-b+	DB9	0.08	11.9215
Oxford	230829	A06	R05	a-b+	DB9	0.04	4.62833
Oxford	230829	A06	R05	a-b+	DB9	0.016	-30.4348
Oxford	230907	A07	R05	a-b+	DB1	2	100.708
Oxford	230907	A07	R05	a-b+	DB1	0.4	96.332
Oxford	230907	A07	R05	a-b+	DB1	0.08	92.3423
Oxford	230907	A07	R05	a-b+	DB1	0.016	37.13
Oxford	230907	A07	R05	a-b+	DB5	2	101.609
Oxford	230907	A07	R05	a-b+	DB5	0.4	74.7104
Oxford	230907	A07	R05	a-b+	DB5	0.08	31.4672
Oxford	230907	A07	R05	a-b+	DB5	0.016	0.19305
Oxford	230907	A07	R05	a-b+	DB6	2	65.0579
Oxford	230907	A07	R05	a-b+	DB6	0.4	17.6963
Oxford	230907	A07	R05	a-b+	DB6	0.08	-9.84556
Oxford	230907	A07	R05	a-b+	DB6	0.016	-10.8752
Oxford	230907	A07	R05	a-b+	DB9	2	75.0965
Oxford	230907	A07	R05	a-b+	DB9	0.8	71.3642
Oxford	230907	A07	R05	a-b+	DB9	0.4	69.305
Oxford	230907	A07	R05	a-b+	DB9	0.125	49.7426
Oxford	230907	A07	R05	a-b+	DB9	0.08	37.6448
Oxford	230907	A07	R05	a-b+	DB9	0.04	26.0618
Oxford	230907	A07	R05	a-b+	DB9	0.016	11.9048
Oxford	230911	A08	R06	a+b-	DB1	2	105.46
Oxford	230911	A08	R06	a+b-	DB1	0.4	105.564
Oxford	230911	A08	R06	a+b-	DB1	0.08	93.4997
Oxford	230911	A08	R06	a+b-	DB1	0.016	31.9293
Oxford	230911	A08	R06	a+b-	DB5	2	104.94
Oxford	230911	A08	R06	a+b-	DB5	0.4	73.7389
Oxford	230911	A08	R06	a+b-	DB5	0.08	35.3614
Oxford	230911	A08	R06	a+b-	DB5	0.016	4.47218
Oxford	230911	A08	R06	a+b-	DB6	2	66.2506
Oxford	230911	A08	R06	a+b-	DB6	0.4	31.2012
Oxford	230911	A08	R06	a+b-	DB6	0.08	9.9844
Oxford	230911	A08	R06	a+b-	DB6	0.016	3.64015
Oxford	230911	A08	R06	a+b-	DB9	2	77.7951
Oxford	230911	A08	R06	a+b-	DB9	0.8	74.363
Oxford	230911	A08	R06	a+b-	DB9	0.4	68.0187
Oxford	230911	A08	R06	a+b-	DB9	0.125	52.9381
Oxford	230911	A08	R06	a+b-	DB9	0.08	41.0816
Oxford	230911	A08	R06	a+b-	DB9	0.04	30.9932
Oxford	230911	A08	R06	a+b-	DB9	0.016	14.1446
Oxford	231005	A09	R07	a+b+	DB1	2	106.151
Oxford	231005	A09	R07	a+b+	DB1	0.4	106.349
Oxford	231005	A09	R07	a+b+	DB1	0.08	85.5159
Oxford	231005	A09	R07	a+b+	DB1	0.016	17.3611
Oxford	231005	A09	R07	a+b+	DB5	2	103.671
Oxford	231005	A09	R07	a+b+	DB5	0.4	60.5159
Oxford	231005	A09	R07	a+b+	DB5	0.08	24.2063
Oxford	231005	A09	R07	a+b+	DB5	0.016	-1.68652
Oxford	231005	A09	R07	a+b+	DB6	2	46.8254
Oxford	231005	A09	R07	a+b+	DB6	0.4	14.1865
Oxford	231005	A09	R07	a+b+	DB6	0.08	3.67063
Oxford	231005	A09	R07	a+b+	DB6	0.016	-5.754
Oxford	231005	A09	R07	a+b+	DB9	2	70.5357
Oxford	231005	A09	R07	a+b+	DB9	0.8	69.8413
Oxford	231005	A09	R07	a+b+	DB9	0.4	57.0436
Oxford	231005	A09	R07	a+b+	DB9	0.125	37.2024
Oxford	231005	A09	R07	a+b+	DB9	0.08	25.0992
Oxford	231005	A09	R07	a+b+	DB9	0.04	20.9325
Oxford	231005	A09	R07	a+b+	DB9	0.016	2.28176
Oxford	231010	A10	R08	a+b-	DB1	2	103.046
Oxford	231010	A10	R08	a+b-	DB1	0.4	104.517
Oxford	231010	A10	R08	a+b-	DB1	0.08	94.958
Oxford	231010	A10	R08	a+b-	DB1	0.016	32.8782
Oxford	231010	A10	R08	a+b-	DB5	2	103.466
Oxford	231010	A10	R08	a+b-	DB5	0.4	83.0882
Oxford	231010	A10	R08	a+b-	DB5	0.08	34.3487
Oxford	231010	A10	R08	a+b-	DB5	0.016	3.36134
Oxford	231010	A10	R08	a+b-	DB6	2	75.9454
Oxford	231010	A10	R08	a+b-	DB6	0.4	63.0252
Oxford	231010	A10	R08	a+b-	DB6	0.08	18.2773
Oxford	231010	A10	R08	a+b-	DB6	0.016	6.51261
Oxford	231010	A10	R08	a+b-	DB9	2	88.5504
Oxford	231010	A10	R08	a+b-	DB9	0.8	81.4076
Oxford	231010	A10	R08	a+b-	DB9	0.4	79.0966
Oxford	231010	A10	R08	a+b-	DB9	0.125	61.292
Oxford	231010	A10	R08	a+b-	DB9	0.08	58.8235
Oxford	231010	A10	R08	a+b-	DB9	0.04	40.2311
Oxford	231010	A10	R08	a+b-	DB9	0.016	14.3908
NIAID	210922	A11	R09	a-b+	P010	10	13.8244
NIAID	210922	A11	R09	a-b+	P023	10	42.4396
NIAID	210922	A11	R09	a-b+	P025	10	28.6397
NIAID	210922	A11	R09	a-b+	P026	10	39.1231
NIAID	210922	A11	R09	a-b+	P027	10	25.0984
NIAID	210922	A11	R09	a-b+	P028	10	10.4459
NIAID	210922	A11	R09	a-b+	P029	10	-1.52708
NIAID	210922	A11	R09	a-b+	P031	10	23.3652
NIAID	210922	A11	R09	a-b+	P032	10	8.20686
NIAID	210922	A11	R09	a-b+	P033	10	34.7292
NIAID	210922	A11	R09	a-b+	P034	10	20.9481
NIAID	210922	A11	R09	a-b+	P037	10	3.97227
NIAID	210922	A11	R09	a-b+	P038	10	3.1291
NIAID	210922	A11	R09	a-b+	P039	10	19.4491
NIAID	210922	A11	R09	a-b+	P040	10	10.2117
NIAID	210922	A11	R09	a-b+	P047	10	0.819823
NIAID	210922	A11	R09	a-b+	P048	10	4.41231
NIAID	210922	A11	R09	a-b+	P049	10	5.81245
NIAID	210922	A11	R09	a-b+	P050	10	3.90567
NIAID	210922	A11	R09	a-b+	P054	10	0.386883
NIAID	210922	A11	R09	a-b+	P058	10	3.62012
NIAID	210922	A11	R09	a-b+	P060	10	5.95063
NIAID	210922	A11	R09	a-b+	P069	10	9.65039
NIAID	210922	A11	R09	a-b+	P070	10	12.723
NIAID	210922	A11	R09	a-b+	P071	10	10.8037
NIAID	210922	A11	R09	a-b+	P081	10	15.3902
NIAID	220301	A12	R10	a-b+	P082	10	10.0863
NIAID	220301	A12	R10	a-b+	P083	10	14.0241
NIAID	220301	A12	R10	a-b+	P084	10	30.1452
NIAID	220301	A12	R10	a-b+	P085	10	10.9213
NIAID	220301	A12	R10	a-b+	P086	10	15.5043
NIAID	220301	A12	R10	a-b+	P087	10	17.5538
NIAID	220301	A12	R10	a-b+	P088	10	17.1364
NIAID	220301	A12	R10	a-b+	P089	10	18.4078
NIAID	220301	A12	R10	a-b+	P090	10	15.6372
NIAID	220301	A12	R10	a-b+	P091	10	13.7489
NIAID	220301	A12	R10	a-b+	P092	10	15.8744
NIAID	220301	A12	R10	a-b+	P093	10	14.4416
NIAID	220301	A12	R10	a-b+	P094	10	20.5617
NIAID	220301	A12	R10	a-b+	P095	10	13.7774
NIAID	220301	A12	R10	a-b+	P096	10	20.1727
NIAID	220301	A12	R10	a-b+	P097	10	17.9429
NIAID	220301	A12	R10	a-b+	P098	10	19.5844
NIAID	220301	A12	R10	a-b+	P099	10	17.5823
NIAID	220301	A12	R10	a-b+	P100	10	20.3625
NIAID	220301	A12	R10	a-b+	P101	10	19.2618
NIAID	220301	A12	R10	a-b+	P109	10	13.4787
NIAID	220301	A12	R10	a-b+	P113	10	12.8544
NIAID	220301	A12	R10	a-b+	P114	10	10.7461
NIAID	220301	A12	R10	a-b+	P122	10	13.2707
NIAID	220301	A12	R10	a-b+	P123	10	13.5105
NIAID	220301	A12	R10	a-b+	P124	10	17.2379
NIAID	220301	A12	R10	a-b+	P125	10	13.5505
NIAID	220301	A12	R10	a-b+	P126	10	14.6597
NIAID	220301	A12	R10	a-b+	P127	10	13.1408
NIAID	220301	A12	R10	a-b+	P128	10	12.2015
NIAID	220301	A12	R10	a-b+	P131	10	21.8647
NIAID	220301	A12	R10	a-b+	P132	10	17.5977
NIAID	220301	A12	R10	a-b+	P133	10	18.0374
NIAID	220301	A12	R10	a-b+	P134	10	19.3265
NIAID	220301	A12	R10	a-b+	P135	10	19.6562
NIAID	220301	A12	R10	a-b+	P136	10	21.0453
NIAID	220301	A12	R10	a-b+	P137	10	16.6783
NIAID	220301	A12	R10	a-b+	P138	10	11.8617
NIAID	220301	A12	R10	a-b+	P139	10	12.5712
NIAID	220301	A12	R10	a-b+	P141	10	17.6177
NIAID	220301	A12	R10	a-b+	P143	10	10.9823
NIAID	220301	A12	R10	a-b+	P145	10	13.9959
NIAID	220301	A12	R10	a-b+	P146	10	24.3794
NIAID	220301	A12	R10	a-b+	P147	10	20.9022
NIAID	220301	A12	R10	a-b+	P148	10	12.663
NIAID	220301	A12	R10	a-b+	P149	10	17.1544
NIAID	220301	A12	R10	a-b+	P150	10	17.1544
NIAID	220301	A12	R10	a-b+	P151	10	23.8675
NIAID	220301	A12	R10	a-b+	P152	10	31.7299
NIAID	220301	A12	R10	a-b+	P153	10	15.551
NIAID	220301	A12	R10	a-b+	P154	10	25.1618
NIAID	220301	A12	R10	a-b+	P155	10	11.6681
NIAID	220301	A12	R10	a-b+	P156	10	16.855
NIAID	220301	A12	R10	a-b+	P157	10	24.9976
NIAID	220413	A13	R11	a-b+	P010	10	10.1502
NIAID	220413	A13	R11	a-b+	P023	10	53.1753
NIAID	220413	A13	R11	a-b+	P025	10	42.5965
NIAID	220413	A13	R11	a-b+	P026	10	53.1997
NIAID	220413	A13	R11	a-b+	P027	10	29.4833
NIAID	220413	A13	R11	a-b+	P028	10	26.2387
NIAID	220413	A13	R11	a-b+	P029	10	11.1664
NIAID	220413	A13	R11	a-b+	P031	10	28.4916
NIAID	220413	A13	R11	a-b+	P032	10	15.0233
NIAID	220413	A13	R11	a-b+	P033	10	35.2135
NIAID	220413	A13	R11	a-b+	P034	10	28.0875
NIAID	220413	A13	R11	a-b+	P037	10	15.8681
NIAID	220413	A13	R11	a-b+	P038	10	17.4353
NIAID	220413	A13	R11	a-b+	P039	10	27.4876
NIAID	220413	A13	R11	a-b+	P040	10	17.4476
NIAID	220413	A13	R11	a-b+	P047	10	14.4233
NIAID	220413	A13	R11	a-b+	P048	10	16.5048
NIAID	220413	A13	R11	a-b+	P049	10	16.2232
NIAID	220413	A13	R11	a-b+	P050	10	13.5295
NIAID	220413	A13	R11	a-b+	P054	10	13.8723
NIAID	220413	A13	R11	a-b+	P058	10	15.6722
NIAID	220413	A13	R11	a-b+	P060	10	15.2192
NIAID	220413	A13	R11	a-b+	P069	10	17.0068
NIAID	220413	A13	R11	a-b+	P070	10	8.44829
NIAID	220413	A13	R11	a-b+	P071	10	9.41556
NIAID	220413	A13	R11	a-b+	P081	10	18.6842
NIAID	220413	A13	R11	a-b+	P082	10	9.10946
NIAID	220413	A13	R11	a-b+	P083	10	17.3618
NIAID	220413	A13	R11	a-b+	P084	10	13.3826
NIAID	220413	A13	R11	a-b+	P085	10	17.0068
NIAID	220413	A13	R11	a-b+	P086	10	8.30297
NIAID	220413	A13	R11	a-b+	P087	10	0.182157
NIAID	220413	A13	R11	a-b+	P088	10	9.56113
NIAID	220413	A13	R11	a-b+	P089	10	-2.16894
NIAID	220413	A13	R11	a-b+	P090	10	3.47369
NIAID	220413	A13	R11	a-b+	P091	10	6.95586
NIAID	220413	A13	R11	a-b+	P092	10	6.15521
NIAID	220413	A13	R11	a-b+	P093	10	9.10362
NIAID	220413	A13	R11	a-b+	P094	10	0.741337
NIAID	220413	A13	R11	a-b+	P095	10	-2.77895
NIAID	220413	A13	R11	a-b+	P096	10	9.77718
NIAID	220413	A13	R11	a-b+	P097	10	5.93917
NIAID	220413	A13	R11	a-b+	P098	10	17.8599
NIAID	220413	A13	R11	a-b+	P099	10	6.07896
NIAID	220413	A13	R11	a-b+	P100	10	8.74778
NIAID	220413	A13	R11	a-b+	P101	10	8.50631
NIAID	220413	A13	R11	a-b+	P109	10	7.17191
NIAID	220413	A13	R11	a-b+	P113	10	2.93993
NIAID	220413	A13	R11	a-b+	P114	10	-1.08871
NIAID	220413	A13	R11	a-b+	P122	10	11.3403
NIAID	220413	A13	R11	a-b+	P123	10	12.4714
NIAID	220413	A13	R11	a-b+	P124	10	19.8297
NIAID	220413	A13	R11	a-b+	P125	10	7.28628
NIAID	220413	A13	R11	a-b+	P126	10	7.88359
NIAID	220413	A13	R11	a-b+	P127	10	13.8058
NIAID	220413	A13	R11	a-b+	P128	10	2.93993
NIAID	220413	A13	R11	a-b+	P131	10	6.26959
NIAID	220413	A13	R11	a-b+	P132	10	4.88435
NIAID	220413	A13	R11	a-b+	P133	10	4.32517
NIAID	220413	A13	R11	a-b+	P134	10	7.9978
NIAID	220413	A13	R11	a-b+	P135	10	14.9103
NIAID	220413	A13	R11	a-b+	P136	10	12.1383
NIAID	220413	A13	R11	a-b+	P137	10	11.3243
NIAID	220413	A13	R11	a-b+	P138	10	14.5801
NIAID	220413	A13	R11	a-b+	P139	10	15.1817
NIAID	220413	A13	R11	a-b+	P141	10	14.5565
NIAID	220413	A13	R11	a-b+	P143	10	10.4042
NIAID	220413	A13	R11	a-b+	P145	10	22.4953
NIAID	220413	A13	R11	a-b+	P146	10	21.2095
NIAID	220413	A13	R11	a-b+	P147	10	31.6609
NIAID	220413	A13	R11	a-b+	P148	10	13.4712
NIAID	220413	A13	R11	a-b+	P149	10	33.0293
NIAID	220413	A13	R11	a-b+	P150	10	21.0208
NIAID	220413	A13	R11	a-b+	P151	10	27.1784
NIAID	220413	A13	R11	a-b+	P152	10	39.1633
NIAID	220413	A13	R11	a-b+	P153	10	13.8959
NIAID	220413	A13	R11	a-b+	P154	10	22.0352
NIAID	220413	A13	R11	a-b+	P155	10	15.1699
NIAID	220413	A13	R11	a-b+	P156	10	18.343
NIAID	220413	A13	R11	a-b+	P157	10	27.0368
NIAID	220418	A14	R12	a+b-	P010	10	12.3589
NIAID	220418	A14	R12	a+b-	P023	10	49.2271
NIAID	220418	A14	R12	a+b-	P025	10	36.1493
NIAID	220418	A14	R12	a+b-	P026	10	41.7723
NIAID	220418	A14	R12	a+b-	P027	10	32.277
NIAID	220418	A14	R12	a+b-	P028	10	21.3905
NIAID	220418	A14	R12	a+b-	P029	10	6.8751
NIAID	220418	A14	R12	a+b-	P031	10	22.7817
NIAID	220418	A14	R12	a+b-	P032	10	14.2255
NIAID	220418	A14	R12	a+b-	P033	10	32.9495
NIAID	220418	A14	R12	a+b-	P034	10	29.5409
NIAID	220418	A14	R12	a+b-	P037	10	17.2283
NIAID	220418	A14	R12	a+b-	P038	10	17.9819
NIAID	220418	A14	R12	a+b-	P039	10	22.4687
NIAID	220418	A14	R12	a+b-	P040	10	13.5879
NIAID	220418	A14	R12	a+b-	P047	10	14.0748
NIAID	220418	A14	R12	a+b-	P048	10	12.4981
NIAID	220418	A14	R12	a+b-	P049	10	16.7066
NIAID	220418	A14	R12	a+b-	P050	10	14.3067
NIAID	220418	A14	R12	a+b-	P054	10	13.5067
NIAID	220418	A14	R12	a+b-	P058	10	21.1702
NIAID	220418	A14	R12	a+b-	P060	10	18.7355
NIAID	220418	A14	R12	a+b-	P069	10	22.5499
NIAID	220418	A14	R12	a+b-	P070	10	10.2257
NIAID	220418	A14	R12	a+b-	P071	10	14.6893
NIAID	220418	A14	R12	a+b-	P081	10	18.2486
NIAID	220418	A14	R12	a+b-	P082	10	11.2807
NIAID	220418	A14	R12	a+b-	P083	10	23.6165
NIAID	220418	A14	R12	a+b-	P084	10	21.8079
NIAID	220418	A14	R12	a+b-	P085	10	25.7613
NIAID	220418	A14	R12	a+b-	P086	10	13.9053
NIAID	220418	A14	R12	a+b-	P087	10	9.61359
NIAID	220418	A14	R12	a+b-	P088	10	14.4068
NIAID	220418	A14	R12	a+b-	P089	10	14.4418
NIAID	220418	A14	R12	a+b-	P090	10	12.2842
NIAID	220418	A14	R12	a+b-	P091	10	9.96346
NIAID	220418	A14	R12	a+b-	P092	10	7.79428
NIAID	220418	A14	R12	a+b-	P093	10	9.32203
NIAID	220418	A14	R12	a+b-	P094	10	5.93998
NIAID	220418	A14	R12	a+b-	P095	10	10.7565
NIAID	220418	A14	R12	a+b-	P096	10	21.2292
NIAID	220418	A14	R12	a+b-	P097	10	16.4244
NIAID	220418	A14	R12	a+b-	P098	10	21.2059
NIAID	220418	A14	R12	a+b-	P099	10	10.6165
NIAID	220418	A14	R12	a+b-	P100	10	22.8619
NIAID	220418	A14	R12	a+b-	P101	10	21.754
NIAID	220418	A14	R12	a+b-	P109	10	13.847
NIAID	220418	A14	R12	a+b-	P113	10	9.77686
NIAID	220418	A14	R12	a+b-	P114	10	7.70098
NIAID	220418	A14	R12	a+b-	P122	10	19.7364
NIAID	220418	A14	R12	a+b-	P123	10	17.5906
NIAID	220418	A14	R12	a+b-	P124	10	21.3808
NIAID	220418	A14	R12	a+b-	P125	10	20.3545
NIAID	220418	A14	R12	a+b-	P126	10	23.8765
NIAID	220418	A14	R12	a+b-	P127	10	13.2056
NIAID	220418	A14	R12	a+b-	P128	10	13.2755
NIAID	220418	A14	R12	a+b-	P131	10	15.3981
NIAID	220418	A14	R12	a+b-	P132	10	8.94884
NIAID	220418	A14	R12	a+b-	P133	10	16.3194
NIAID	220418	A14	R12	a+b-	P134	10	5.64619
NIAID	220418	A14	R12	a+b-	P135	10	5.75416
NIAID	220418	A14	R12	a+b-	P136	10	10.7326
NIAID	220418	A14	R12	a+b-	P137	10	14.9912
NIAID	220418	A14	R12	a+b-	P138	10	5.47825
NIAID	220418	A14	R12	a+b-	P139	10	12.0641
NIAID	220418	A14	R12	a+b-	P141	10	17.0905
NIAID	220418	A14	R12	a+b-	P143	10	13.6476
NIAID	220418	A14	R12	a+b-	P145	10	34.437
NIAID	220418	A14	R12	a+b-	P146	10	20.0176
NIAID	220418	A14	R12	a+b-	P147	10	37.1001
NIAID	220418	A14	R12	a+b-	P148	10	17.4624
NIAID	220418	A14	R12	a+b-	P149	10	38.8516
NIAID	220418	A14	R12	a+b-	P150	10	32.3377
NIAID	220418	A14	R12	a+b-	P151	10	24.996
NIAID	220418	A14	R12	a+b-	P152	10	37.436
NIAID	220418	A14	R12	a+b-	P153	10	18.5421
NIAID	220418	A14	R12	a+b-	P154	10	35.5526
NIAID	220418	A14	R12	a+b-	P155	10	22.5608
NIAID	220418	A14	R12	a+b-	P156	10	26.0397
NIAID	220418	A14	R12	a+b-	P157	10	26.9274
